# Genome-wide DNA methylation profiling of the zebrafish forebrain

**DOI:** 10.64898/2026.03.20.713102

**Authors:** Pol Sorigue, Maeva Pinget, João Costa, Magda C. Teles, Rui F. Oliveira

**Affiliations:** GIMM - Gulbenkian Institute for Molecular Medicine, Rua Quinta Grande 6, 2780-156 Oeiras, Portugal; ISPA - University Institute for Psychological, Social and Life Sciences, Rua do Jardim do Tabaco 34, 1149-041 Lisbon, Portugal

## Abstract

The zebrafish forebrain is a central hub for cognitive and social behaviors, yet a comprehensive, region-specific DNA methylation reference for this tissue is not available. To address this gap, we generated a genome-wide methylation map of the adult zebrafish forebrain using Oxford Nanopore Technologies (ONT) long-read sequencing. Forebrains from six individuals were profiled, enabling direct detection of multiple DNA base modifications at single-base resolution. The resulting dataset includes CpG-associated 5-methylcytosine (5mC) and 5-hydroxymethylcytosine (5hmC), as well as non-CpG 5mC and N6-methyladenine (6mA), with 96.8% genome coverage. CpG methylation was widespread, with 64.2% of CpG sites classified as highly 5mC-modified. In contrast, 5hmC and non-CpG methylation were markedly less abundant, and 6mA was detected at very low levels. CpG islands showed a bimodal distribution of methylation, promoter regions displayed elevated variability compared to gene bodies, and CC-context non-CpG methylation exhibited significant strand asymmetry. This resource provides a high-resolution epigenomic baseline for the adult zebrafish forebrain.
