## Supplementary table 1 for "Genome-wide DNA methylation profiling of the zebrafish forebrain"

### Sheet: 01.read loss summary
BAM read filtering
Absolute numbers
Before filtering, number of reads classified as: secondary alignment, supplementary alignment, low mapping quality (MAPQ), shorter than 200 bp
sample	total reads	secondary alignments	supplementary alignments	MAPQ lower than 10	length lower than 200 bp
rep1	10511357	4107164	1136987	5652050	5101215
rep2	13225376	5266001	1396816	6866825	6230058
rep3	6169305	2205124	853573	3502918	3178718
rep4	13910570	5819016	1413865	7515990	6697183
rep5	11400637	4577399	1380262	6051431	5381461
rep6	10145122	4114414	1008888	5432372	4859717
Percentages
Before filtering, percentage of reads classified as: secondary alignment, supplementary alignment, low mapping quality (MAPQ), shorter than 200 bp
sample	total reads	secondary alignments	supplementary alignments	MAPQ lower than 10	length lower than 200 bp
rep1	100	39.07	10.82	53.77	48.53
rep2	100	39.82	10.56	51.92	47.11
rep3	100	35.74	13.84	56.78	51.52
rep4	100	41.83	10.16	54.03	48.14
rep5	100	40.15	12.11	53.08	47.2
rep6	100	40.56	9.94	53.55	47.9
Total read number before and after filtering
sample	before filtering	after filtering
rep1	10511357	4033200
rep2	13225376	5313753
rep3	6169305	2065715
rep4	13910570	5375563
rep5	11400637	4395534
rep6	10145122	3985864

### Sheet: 02.summary genomic all reps
Genome-wide statistics pooling replicates: coverage and mapping quality
chromosome	accession_chromosome_name	start position	end position	number of reads	number of covered bases (N= or > 1)	coverage recovery rate	mean base quality	mean mapping quality
chr1	NC_133176.1	1	63108402	1091704	60884709	96.4764	41.4	58.4
chr2	NC_133177.1	1	63578853	1120163	61730695	97.0931	41.4	58.1
chr3	NC_133178.1	1	67698726	1156556	64721429	95.6021	41.4	57.6
chr4	NC_133179.1	1	76376419	1207489	72425854	94.8275	41.8	54
chr5	NC_133180.1	1	78929807	1320055	73666799	93.332	41.4	58.6
chr6	NC_133181.1	1	63407686	1116564	61963838	97.7229	41.4	58.3
chr7	NC_133182.1	1	80416488	1399204	77204394	96.0057	41.3	58
chr8	NC_133183.1	1	64512798	1073078	61915817	95.9745	41.4	57.3
chr9	NC_133184.1	1	59035420	1041762	58024724	98.288	41.4	58.5
chr10	NC_133185.1	1	50855184	882810	50107998	98.5308	41.3	57.4
chr11	NC_133186.1	1	47978265	853574	47177927	98.3319	41.3	58.3
chr12	NC_133187.1	1	51766578	928687	50935696	98.3949	41.4	58.2
chr13	NC_133188.1	1	56637657	998005	55296188	97.6315	41.3	58.4
chr14	NC_133189.1	1	58912081	1017456	57493082	97.5913	41.3	58.3
chr15	NC_133190.1	1	52006389	920608	50517063	97.1363	41.3	58.2
chr16	NC_133191.1	1	59833720	1034791	57900938	96.7697	41.4	57.9
chr17	NC_133192.1	1	59639751	1009376	57494126	96.4024	41.3	58.3
chr18	NC_133193.1	1	54272776	981055	53522973	98.6185	41.3	58.4
chr19	NC_133194.1	1	51759963	914550	50364870	97.3047	41.3	58.5
chr20	NC_133195.1	1	59305174	1038494	57144853	96.3573	41.4	58.4
chr21	NC_133196.1	1	50219970	912026	49414205	98.3955	41.3	57.6
chr22	NC_133197.1	1	41392508	715293	39610851	95.6957	41.4	58
chr23	NC_133198.1	1	50457056	897856	49425175	97.9549	41.4	58.1
chr24	NC_133199.1	1	46235565	784516	44739100	96.7634	41.4	58.2
chr25	NC_133200.1	1	40454730	705403	38391728	94.9005	41.3	58.7
MT	NC_002333.2	1	16596	48554	16596	100	38.7	60

### Sheet: 03.per-replicate modifications
Obtained with modkit summary
Modification summary per replicate.
"Pass" calls are those base pairs whose probability exceeds the threshold (in our study, 0.8). Summary command samples random reads from the genome to obtain read-level statistics
In other words, if we focus on the first row, 99.91% of adenines have a probability > 0.8 of being canonical, whereas (in second row) 0.087 % have probability > 0.8 of being 6mA-modified. IMPORTANT, this is coordinate-independent; Integration across genomic coordinates is considered in further steps of the analysis
Modification codes: can = canonical, m = 5mC, h = 5hmC, a = 6mA
base	code	calls pass count	calls pass fraction	all count	all fraction	replicate
A	can	130663976	0.999129	131894608	0.996414	rep1
A	a	113871	0.000870721	474691	0.00358611	rep1
C	can	75941511	0.935536	77000339	0.922523	rep1
C	h	556153	0.00685134	962914	0.0115364	rep1
C	m	4676661	0.0576126	5503869	0.0659406	rep1
C	can	75879426	0.935451	76892193	0.922522	rep2
C	h	575891	0.00709966	979229	0.0117484	rep2
C	m	4659994	0.057449	5478593	0.06573	rep2
A	can	130835954	0.999165	132028415	0.996551	rep2
A	a	109339	0.000834998	456941	0.00344899	rep2
A	can	176971355	0.999061	178837216	0.996015	rep3
A	a	166319	0.000938925	715488	0.00398484	rep3
C	can	102121813	0.936015	103569224	0.922786	rep3
C	h	786474	0.00720856	1343316	0.0119687	rep3
C	m	6194523	0.0567769	7322840	0.0652454	rep3
A	can	129207159	0.999085	130547973	0.996144	rep4
A	a	118291	0.000914677	505331	0.00385592	rep4
C	can	75204223	0.935955	76270229	0.922691	rep4
C	h	551058	0.0068582	959233	0.0116045	rep4
C	m	4595014	0.0571873	5431166	0.0657044	rep4
A	can	153686796	0.999124	155178488	0.996339	rep5
A	a	134718	0.000875807	570257	0.00366139	rep5
C	can	89283180	0.936163	90495756	0.923264	rep5
C	h	623595	0.0065386	1095913	0.0111808	rep5
C	m	5464611	0.0572982	6425593	0.0655557	rep5
A	can	112932258	0.998962	114141421	0.995854	rep6
A	a	117303	0.00103762	475151	0.00414557	rep6
C	can	65853766	0.934756	66956254	0.921284	rep6
C	h	522043	0.00741009	889685	0.0122416	rep6
C	m	4074447	0.0578344	4831152	0.0664742	rep6

### Sheet: 04.modification all reps
Obtained with modkit summary
Integration of the information in sheet "03.per-replicate modifications" pooling all replicates
Base	Modification	Fraction of calls	SE (±)
C	Canonical base	0.936	0.00021
	5mC	0.057	0.00015
	5hmC	0.007	0.00013
A	Canonical base	0.999	2.913e-05
	6mA	0.000912	2.913e-05
