## Supplementary table 2 for "Genome-wide DNA methylation profiling of the zebrafish forebrain"

### Sheet: per-replicate counts
Counts of modifications. This was obtained with modkit motif evaluate
Motif-specific statistics. Briefly, this command computes how many occurrences exist of a motif and how many of them are modified.
Modification codes: can = canonical, m = 5mC, h = 5hmC, a = 6mA
modification code	motif	high count modkit (>0.6)	total count	modified over total	replicate
m	CG	16220399	25041205	0.647748	rep1
h	CG	92485	25041205	0.00369331	rep1
m	CA	349422	122387422	0.00285505	rep1
m	CT	81388	96468658	0.000843673	rep1
m	CC	38277	61554792	0.000621836	rep1
h	CA	1789	122387422	1.46175e-05	rep1
h	CT	419	96468658	4.34338e-06	rep1
h	CC	187	61554792	3.03794e-06	rep1
a	A	19	507455034	3.74417e-08	rep1
m	CG	20046142	31063422	0.645329	rep2
h	CG	136929	31063422	0.00440805	rep2
m	CA	419517	147313073	0.00284779	rep2
m	CT	98976	116115839	0.00085239	rep2
m	CC	45651	74011540	0.000616809	rep2
h	CA	2571	147313073	1.74526e-05	rep2
h	CT	629	116115839	5.417e-06	rep2
h	CC	238	74011540	3.21571e-06	rep2
a	A	25	616792185	4.05323e-08	rep2
m	CG	9742709	15668884	0.621787	rep3
h	CG	68771	15668884	0.00438902	rep3
m	CA	191492	84276883	0.00227218	rep3
m	CT	46485	66744119	0.000696466	rep3
m	CC	21017	43372274	0.000484572	rep3
h	CA	1210	84276883	1.43574e-05	rep3
h	CT	260	66744119	3.89547e-06	rep3
h	CC	129	43372274	2.97425e-06	rep3
a	A	4	346508970	1.15437e-08	rep3
m	CG	19541662	29973888	0.651956	rep4
h	CG	111961	29973888	0.00373529	rep4
m	CA	414012	141938411	0.00291684	rep4
m	CT	100129	111919131	0.000894655	rep4
m	CC	45651	71635665	0.000637266	rep4
h	CA	2178	141938411	1.53447e-05	rep4
h	CT	475	111919131	4.24414e-06	rep4
h	CC	207	71635665	2.88962e-06	rep4
a	A	52	588854770	8.8307e-08	rep4
m	CG	18921368	29230291	0.647321	rep5
h	CG	107940	29230291	0.00369274	rep5
m	CA	395557	140896162	0.00280744	rep5
m	CT	93434	110821526	0.000843103	rep5
m	CC	43293	70086772	0.000617706	rep5
h	CA	2059	140896162	1.46136e-05	rep5
h	CT	457	110821526	4.12375e-06	rep5
h	CC	184	70086772	2.62532e-06	rep5
a	A	46	588674202	7.81417e-08	rep5
m	CG	13713464	21528433	0.636993	rep6
h	CG	96041	21528433	0.00446112	rep6
m	CA	306701	106317239	0.00288477	rep6
m	CT	72689	83727972	0.000868157	rep6
m	CC	33679	53850166	0.000625421	rep6
h	CA	1838	106317239	1.72879e-05	rep6
h	CT	440	83727972	5.25511e-06	rep6
h	CC	200	53850166	3.71401e-06	rep6
a	A	13	437252550	2.97311e-08	rep6

### Sheet: overall counts
Counts of modifications. This was obtained with modkit motif evaluate
Motif x modification occurrence fractions pooling replicates
Motif	Modification	Fraction of calls	SE (±)
CG	5mC	0.646	0.004
	5hmC	0.004	0.00016
CA	5mC	0.0029	9.9e-05
CT	5mC	0.00085	2.8e-05
CC	5mC	0.00062	2.3e-05
A	6mA	3.9e-08	2.8e-05
