## Supplementary table 3 for "Genome-wide DNA methylation profiling of the zebrafish forebrain"

### Sheet: CpG
Region-level CpG methylation
Methylation values represent replicate-averaged mean methylation levels per region, calculated as the average per-site methylation fraction across all covered CpG positions within each region.
Only regions meeting minimum coverage and CpG count thresholds were included (see Methods).
Promoter regions were defined as 2 kb upstream of annotated transcription start sites
Genomic feture	Modification	Fraction Median Methylation	IQR	Number of Regions Tested
Genomic 50 kbp bin	5mC	0.658	0.603-0.711	28252
	5hmC	0.086	0.067-0.105	28252
CG island	5mC	0.202	0.001-0.736	10880
	5hmC	0.025	0-0.102	10880
Gene body	5mC	0.65	0.568-0.715	32264
	5hmC	0.075	0.057-0.096	32264
Promoter	5mC	0.614	0.358-0.787	45550
	5hmC	0.04	0.02-0.069	45550

### Sheet: non-CpG
Region-level non-CpG cytosine methylation
Methylation values represent replicate-averaged mean methylation per region, calculated as the average of per-site methylation fractions at covered cytosine positions for each motif.
Only regions meeting minimum coverage and motif count thresholds were included (see Methods).
Promoter regions were defined as 2 kb upstream of annotated transcription start sites
Genomic feture	Modification	Fraction Median Methylation	IQR	Number of Regions Tested
Genomic 50 kbp bin	CA	0.0073	0.0051-0.0096	57021
	CC	0.0021	0.0015-0.0028	56889
	CT	0.0031	0.0024-0.0039	57011
Gene body	CA	0.0054	0.003-0.0084	33182
	CC	0.0017	0.001-0.0027	32771
	CT	0.0025	0.0016-0.0036	33162
Promoter	CA	0.0036	0.0014-0.0079	44611
	CC	0.001	0-0.0024	43985
	CT	0.0019	0.0008-0.0042	44515
