## Supplementary table 4 for "Genome-wide DNA methylation profiling of the zebrafish forebrain"

### Sheet: 50kbp genomic bins
Chromosome-specific strand symmetry analysis
Strand-specific differences were assessed using Welch’s two-sample t-tests based on replicate-averaged values. P-values were adjusted for multiple testing using the Benjamini–Hochberg false discovery rate (FDR) procedure, applied separately for each motif.
Green highlight: Significant adjusted p-value (threshold 0.05)
chromosome	motif	number replicates positive strand	number replicates negative strand	mean methylation positive strand	mean methylation negative strand	mean methylation difference	p-value	adjusted p-value
chr1	CA	6	6	0.00727368	0.00738106	-0.000107381	0.634809	0.997702
chr1	CC	6	6	0.00196496	0.00246696	-0.000501994	2.99332e-05	7.65564e-05
chr1	CT	6	6	0.0032236	0.00322872	-5.12449e-06	0.956038	0.963522
chr2	CA	6	6	0.00732653	0.00732724	-7.03041e-07	0.997702	0.997702
chr2	CC	6	6	0.00206142	0.00255896	-0.00049754	3.27481e-05	7.65564e-05
chr2	CT	6	6	0.00331569	0.00338476	-6.90709e-05	0.477802	0.781527
chr3	CA	6	6	0.00732037	0.00742462	-0.000104247	0.674116	0.997702
chr3	CC	6	6	0.00205905	0.00251957	-0.000460522	3.36848e-05	7.65564e-05
chr3	CT	6	6	0.00365656	0.00373833	-8.17751e-05	0.439615	0.781527
chr4	CA	6	6	0.00769978	0.00786545	-0.000165672	0.471792	0.997702
chr4	CC	6	6	0.00228787	0.00280094	-0.000513071	7.62766e-06	7.65564e-05
chr4	CT	6	6	0.0040633	0.00389648	0.000166819	0.135866	0.437575
chr5	CA	6	6	0.00769911	0.00784027	-0.000141154	0.642795	0.997702
chr5	CC	6	6	0.00204114	0.00255424	-0.000513104	0.000694826	0.000751032
chr5	CT	6	6	0.00339009	0.00355709	-0.000167004	0.140024	0.437575
chr6	CA	6	6	0.00733508	0.00748454	-0.000149466	0.546217	0.997702
chr6	CC	6	6	0.0020147	0.00250169	-0.000486992	8.382e-05	0.000130969
chr6	CT	6	6	0.00328813	0.00344947	-0.000161339	0.136145	0.437575
chr7	CA	6	6	0.00768088	0.00771817	-3.72974e-05	0.870535	0.997702
chr7	CC	6	6	0.00193961	0.00249974	-0.000560122	3.24043e-05	7.65564e-05
chr7	CT	6	6	0.00364532	0.00350177	0.000143548	0.195613	0.489033
chr8	CA	6	6	0.00705467	0.00714575	-9.10809e-05	0.664532	0.997702
chr8	CC	6	6	0.00197626	0.0024837	-0.000507441	2.89119e-05	7.65564e-05
chr8	CT	6	6	0.00344544	0.0040261	-0.000580665	0.00018005	0.00450125
chr9	CA	6	6	0.00793564	0.00808189	-0.000146254	0.606823	0.997702
chr9	CC	6	6	0.00201599	0.00253558	-0.000519593	9.71825e-05	0.000142915
chr9	CT	6	6	0.00341499	0.0035114	-9.64084e-05	0.348707	0.781527
chr10	CA	6	6	0.00737418	0.00737588	-1.70752e-06	0.996325	0.997702
chr10	CC	6	6	0.00193916	0.00248272	-0.000543568	0.000720991	0.000751032
chr10	CT	6	6	0.00339691	0.00344725	-5.03339e-05	0.71647	0.836394
chr11	CA	6	6	0.0073124	0.00740508	-9.26743e-05	0.72625	0.997702
chr11	CC	6	6	0.00197001	0.00247538	-0.000505368	0.000221056	0.000263162
chr11	CT	6	6	0.00316171	0.00322109	-5.93805e-05	0.61078	0.80398
chr12	CA	6	6	0.00688516	0.00698094	-9.57786e-05	0.682944	0.997702
chr12	CC	6	6	0.00185018	0.00242374	-0.000573564	9.58566e-06	7.65564e-05
chr12	CT	6	6	0.00353947	0.00369369	-0.000154216	0.191766	0.489033
chr13	CA	6	6	0.00720106	0.007247	-4.59414e-05	0.88116	0.997702
chr13	CC	6	6	0.00193703	0.00240443	-0.0004674	0.000154705	0.00020356
chr13	CT	6	6	0.00313576	0.00331478	-0.000179025	0.0944115	0.437575
chr14	CA	6	6	0.00807574	0.00810311	-2.73703e-05	0.929898	0.997702
chr14	CC	6	6	0.00200292	0.00259452	-0.00059159	2.5179e-05	7.65564e-05
chr14	CT	6	6	0.00335071	0.00359405	-0.000243348	0.0417096	0.437575
chr15	CA	6	6	0.00801998	0.00806543	-4.54529e-05	0.87914	0.997702
chr15	CC	6	6	0.00211559	0.00267054	-0.000554944	5.29164e-05	9.44935e-05
chr15	CT	6	6	0.00338633	0.00345882	-7.24929e-05	0.498143	0.781527
chr16	CA	6	6	0.00698346	0.00709637	-0.000112913	0.75981	0.997702
chr16	CC	6	6	0.00191948	0.00245705	-0.000537569	0.000993727	0.000993727
chr16	CT	6	6	0.00323685	0.0031609	7.59521e-05	0.542042	0.797121
chr17	CA	6	6	0.00841886	0.00855202	-0.000133162	0.693408	0.997702
chr17	CC	6	6	0.00219113	0.00275081	-0.000559676	5.17686e-05	9.44935e-05
chr17	CT	6	6	0.00352931	0.00357035	-4.10472e-05	0.772078	0.839216
chr18	CA	6	6	0.0075387	0.00759945	-6.07473e-05	0.83811	0.997702
chr18	CC	6	6	0.00199876	0.00250981	-0.000511047	2.56934e-05	7.65564e-05
chr18	CT	6	6	0.00316926	0.00320111	-3.18529e-05	0.736027	0.836394
chr19	CA	6	6	0.00734263	0.00737896	-3.63322e-05	0.888308	0.997702
chr19	CC	6	6	0.0019898	0.00246579	-0.000475991	0.000187024	0.00023378
chr19	CT	6	6	0.00331224	0.0033761	-6.38612e-05	0.611025	0.80398
chr20	CA	6	6	0.00741509	0.007528	-0.000112914	0.668951	0.997702
chr20	CC	6	6	0.00203772	0.00255894	-0.000521221	1.28875e-05	7.65564e-05
chr20	CT	6	6	0.00354212	0.00370105	-0.000158929	0.105274	0.437575
chr21	CA	6	6	0.00690725	0.00698011	-7.28574e-05	0.767154	0.997702
chr21	CC	6	6	0.00189704	0.00243538	-0.000538335	4.66012e-05	9.44935e-05
chr21	CT	6	6	0.00302511	0.00309299	-6.78805e-05	0.500177	0.781527
chr22	CA	6	6	0.00748966	0.00768158	-0.000191925	0.546113	0.997702
chr22	CC	6	6	0.00217448	0.00268735	-0.000512877	0.000353743	0.000401981
chr22	CT	6	6	0.00369544	0.00369149	3.95314e-06	0.963522	0.963522
chr23	CA	6	6	0.00714506	0.00730882	-0.000163757	0.573572	0.997702
chr23	CC	6	6	0.00192664	0.00247591	-0.000549271	0.00015166	0.00020356
chr23	CT	6	6	0.00314326	0.00318939	-4.61295e-05	0.67392	0.836394
chr24	CA	6	6	0.00737623	0.0074566	-8.03723e-05	0.74699	0.997702
chr24	CC	6	6	0.00192339	0.00242006	-0.000496663	6.57603e-05	0.0001096
chr24	CT	6	6	0.00315533	0.00323567	-8.03424e-05	0.495222	0.781527
chr25	CA	6	6	0.00785121	0.00807901	-0.000227796	0.411142	0.997702
chr25	CC	6	6	0.00222978	0.00285279	-0.000623009	4.90538e-06	7.65564e-05
chr25	CT	6	6	0.00361964	0.00386054	-0.000240898	0.109188	0.437575

### Sheet: Promoters
Promoter strand symmetry analysis
Promoter regions were defined as the genomic interval spanning 2,000 bp upstream of the transcription start site (TSS) to the TSS for all annotated transcripts, based on the NCBI GTF annotation for the zebrafish GRCz12tu genome assembly.
Strand-specific differences were assessed using Welch’s two-sample t-tests based on replicate-averaged values. P-values were adjusted for multiple testing using the Benjamini–Hochberg false discovery rate (FDR) procedure, applied separately for each motif.
Green highlight: Significant adjusted p-value (threshold 0.05)
motif	number replicates positive strand	number replicates negative strand	mean methylation positive strand	mean methylation negative strand	mean methylation difference	p-value	adjusted p-value
CA	6	6	0.00576275	0.00564453	0.000118222	0.176838	0.265257
CC	6	6	0.00180196	0.00215397	-0.000352011	4.4164e-05	0.000132492
CT	6	6	0.00289887	0.00289692	1.95615e-06	0.97669	0.97669

### Sheet: Gene bodies
Gene-body strand symmetry analysis
Gene bodies were defined as the region from the TSS to the transcription end site (TES) for all annotated genes in the NCBI GTF file.
Strand-specific differences were assessed using Welch’s two-sample t-tests based on replicate-averaged values. P-values were adjusted for multiple testing using the Benjamini–Hochberg false discovery rate (FDR) procedure, applied separately for each motif.
Green highlight: Significant adjusted p-value (threshold 0.05)
motif	number replicates positive strand	number replicates negative strand	mean methylation positive strand	mean methylation negative strand	mean methylation difference	p-value	adjusted p-value
CA	6	6	0.00609269	0.00629901	-0.000206321	0.264613	0.377343
CC	6	6	0.00187655	0.00240235	-0.000525805	1.74224e-05	5.22673e-05
CT	6	6	0.00296983	0.00303776	-6.79233e-05	0.377343	0.377343
